# Antisense transcription can induce expression memory via stable promoter repression

**DOI:** 10.1101/2024.03.06.583761

**Authors:** Verena Mutzel, Till Schwämmle, Svearike Oeverdieck, Lucija Librenjak, Benedikt Boesen, Melissa Bothe, Rutger AF Gjaltema, Ilona Dunkel, Gemma Noviello, Edda G Schulz

## Abstract

The capacity of cells to retain a memory of previous signals enables them to adopt unique cell fates and adjust to their surrounding environment. The underlying gene expression memory can arise from mutual repression of two genes, forming a toggle switch. Such mutual repression may occur at antisense loci, where two convergently oriented genes repress each other in *cis*. Under which conditions antisense transcription can generate expression memory remains poorly understood. To address this question, we combine mathematical modeling, genomics and a synthetic biology approach. Through simulations we show that stable memory can emerge, if both genes in an antisense pair transcribe through the convergent promoter and induce a stable repressive chromatin state. Genome-wide analysis of nascent transcription further supports antisense-mediated promoter repression with promoter-overlapping antisense gene pairs exhibiting mutually exclusive expression. Through constructing a synthetic antisense locus in mouse embryonic stem cells (mESCs) we then show that such a locus architecture can indeed maintain a memory of a transient stimulus. Mutual repression and the capacity for memory formation are elevated, when mESCs differentiate, showing that epigenetic memory is a cell type-specific property. Our finding that stem cells adapt their ability to remember stimuli as they differentiate might help to elucidate how stemness is maintained.
