## Supplemental Table 5 for "Antisense transcription can induce expression memory via stable promoter repression"

### Sheet: Plasmids
Plasmid ID	description	source
SP419	Lentiviral BxB1? Landing Pad vector	generated in this study
SP250	MTK0_057_-_BxBI_LP_on_h	Addgene#123950
SP242	#235_237_pUC19_Chr1_Ho_CuO_Cre_HyTK (Chr. 1 targeting vector)	Giorgetti lab
SP268	Bxb1 landing pad targeting chr 1	generated in this study
SP50	pEGIP (lentiviral vector)	Addgene #26777
SP505	Bxb1 targeting vector with antisense construct	generated in this study
SP248	Bxb1 targeting vector (MTK0_017_-_BxBIattB_tag)	Addgene#123932
SP225	Bxb1 expression vector (pCAG-NLS-HA-Bxb1)	addgene #51271
SP81	pTREThight-BI-RFP/YFP	Addgene 31463
SP248	Bxb1 donor vector (MTK0_017_-_BxBIattB_tag)	Addgene 123932

### Sheet: Primers
Primer ID	Sequence
BB1	GTCTCATCATTTTGGCAAAGAATTCGCCACTATGGTGGTTTG
BB2	TTACATGCAGGCATGCAAGCTTGGCGTAATC
BB3	CAGGCGCGCCAACTCGAATTTTGTAAAACAAACCGTGAAACGTC
SO01	CCAGTACGTCTCCCTGATCTAGAGTTTATTGCAGCTTATAATGGTTAC
SO03	CCAGTACGTCTCCAACGTTAATTAAGTGCCCGTCAGTGGGCAG
SO04	CCAGTACGTCTCCCATAGGTACCTCACGACACCTGAAATGG
SO05	CCAGTACGTCTCCTATGCCACCATGGGAGTGCAGGTGGAAACCATCTCCCCAGGTGACG
SO06	CCAGTACGTCTCCCGAAGATATCTTATTACTTGTACAGCTCGTCCATGCCGTGAGTGATCCCG
SO12	CCAGTACGTCTCGTGCTACTAGTGTTTATTGCAGCTTATAATGGTTACAAATAAAGCA
SO13	CCAGTACGTCTCGCTCCGGACGTCGACGGATCCAGACATGATAAG
SO28	CCAGTACGTCTCGTTCGAACGTCGACGGATCCAGACATGATAAG
SO37	TGCTTAGGATCCATGGTGGTTTGTCTGGTCAAC
SO38	CTTAGGCGCGCCTTATTAGGTACCTTCCTTTGCCC
SO72	CCAGTACGTCTCGAGACACTAGTGTTTATTGCAGCTTATAATGGTTACAAATAAAGCA
SO73	CCAGTACGTCTCGGTCTGGCCCATGGTGAATTCTCCA
SO74	CCAGTACGTCTCGCAAGCCGAGCTCGAAATCTCCAGG
SO75	CCAGTACGTCTCGCTTGCCACCATGGGAGTGCAGGTGGAAACCATCTCCCCAGGTGACG
SO76	CCAGTACGTCTCGGGAGAATTATTACTTGTACAGCTCGTCCATGCCGTACAGGAAC
SO77	CCAGTACGTCTCCCGTTGATCCAGACATGATAAGATACATTGAT
VM206	TCGAGTTATTAGGTACCTTCCTTTGCCCTCGGACG
VM207	GGTACCTAATAACTCGAGTGGCGATCC
VM208	GCTTGCATGCCTGCATGTAAGGTTAGTGTGTCCAGC

### Sheet: Cloning
Cloning steps
	name	Template
SP268	Chr. 1 targeting vector with landingpad		cloned by Gibson Assembly
Backbone	Backbone with chr1 homology arms	SP242	PCR with primers BB2/BB3
Fragment 1	HygroR	SP250	PCR with primers BB1/VM206
Fragment 2	SV40pA-InsulatorA1	SP250	PCR with primers VM207/VM208
Fragment 3	HS4-HS4-LoxP-pCAG	SP250	EcoRI digested
SP419	lentiviral vector with landing pad		Restriction enzyme mediated cloning
Backbone	lentiviral vector	SP50	BamHI/AscI digested
Fragment 1	landing pad	SP268	PCR with primers SO37/SO38
SP505	landing pad targeting vector with antisense contruct		cloned by Golden Gate assembly
Backbone	landing pad targeting vector	SP248	BsmbI digested
Fragment 1	pA	SP406	PCR with primers SO01/SO77
Fragment 2	EF1a	SP406	PCR with primers SO03/SO04
Fragment 3	FKBP-GFP	SP495	PCR with primers SO05/SO06
Fragment 4	pA	SP406	PCR with primers SO28/SO72
Fragment 5	TetO-bidir	SP81	PCR with primers SO73/SO74
Fragment 6	FKBP-tdT	SP500	PCR with primers SO75/SO76
Fragment 7	pA	SP406	PCR with primers SO12/ SO13
