## Supplemental Table 1 for "Antisense transcription can induce expression memory via stable promoter repression"

### Sheet: Overview
Sheet	Content
1	parameter ranges for simulation of antisense model
2	FST in reduced model versions
3	parameter ranges for simulation of maximally simplified antisense model

### Sheet: Sheet1
Description	Parameter	Parameter range
Elongation rate [bp/s]	kelong	40 (Jonkers2014)
RNA degradation rate [h-1]	kdeg	3.65 (Tigges2009)
Binding rate of Pol II to pA or pB [h-1]	kAbind or kBbind	10-1000 (log sampled) (Bartman2019)
Release rate of Pol II from pA or pB [h-1]	kArel or kBrel	10-1000 (log sampled) (Bartman2019,Henriques2013)
Average time of pA or pB in OFF state [h]	tAOFF or tBOFF	1/3600 - 10 (log sampled, lower limit approximates no repression) (Zoller2015,Bartman2019)
Probability of pA- or pB-bound Pol II to terminate [1]	pAterm or pBterm	0.05-0.9 (log sampled) (Henriques2013,Ehrensberger2013)
Number of OFF states [1]	n	1-5 (lin sampled) (Zoller2015)
Distance between pA and pB [kb]	L	0.5-50 (lin sampled)

### Sheet: Sheet2
Model	# parameters	Mean minFST [h]	% minFST >100h
Original	11	4.77	0.52
1 OFF state	9	4.75	0.45
No spontaneous termination	9	6.7	0.94
No promoter proximal pausing & no spontaneous termination (= 1 step initiation)	7	6.66	1.06
No SDI	11	4.37	0.38
No PR	7	2.06	0
No collisions	11	2.76	0.02
1 OFF state & 1 step initiation	5	6.92	1.03
1 OFF state & no SDI	9	4.67	0.44
1 step initiation & no SDI	7	6.99	1.17
1 OFF state & 1 step initiation & No SDI (maximally simplified model)	5	7.02	1.12

### Sheet: Sheet3
Description	Parameter	Parameter range
Initiation rate of Pol II to pA or pB [h-1]	kAini or kBini	5-500 (log sampled) (Bartman2019)
Average time of pA or pB in OFF state [h]	tAOFF or tBOFF	1/3600 - 10 (log sampled, lower limit approximates no repression) (Zoller2015,Bartman2019)
Distance between pA and pB [kb]	L	0.5-50 (lin sampled)
Probability for promoter repression to occur through promoter traverse of convergent Pol II	pPR	0-1 (lin sampled)
Probability for Pol II to dislodge upon encounter with convergent Pol II on DNA template	pcoll	0-1 (lin sampled)
